# Genome-wide Functional Characterization of Escherichia coli Promoters and Sequence Elements Encoding Their Regulation

**DOI:** 10.1101/2020.01.04.894907

**Authors:** Guillaume Urtecho, Kimberly D. Insigne, Arielle D. Tripp, Marcia S. Brinck, Nathan B. Lubock, Christopher Acree, Hwangbeom Kim, Tracey Chan, Sriram Kosuri

## Abstract

Despite decades of intense genetic, biochemical, and evolutionary characterizations of bacterial promoters, we lack the ability to identify or predict transcriptional activities of promoters using primary sequence. Even in simple, well-characterized organisms such as *E. coli* there is little agreement on the number, location, and strength of promoters. We use a genomically-encoded massively parallel reporter assay to perform the first full characterization of autonomous promoter activity across the *E. coli* genome. We measure promoter activity of >300,000 sequences spanning the entire genome and map 2,228 promoters active in rich media. Surprisingly, 944 of these promoters were found within intragenic sequences and are associated with conciliatory sequence adaptations by both the protein-coding regions and overlapping RNAP binding sites. Furthermore, we perform a scanning mutagenesis of 2,057 promoters to uncover sequence elements regulating promoter activity, revealing 3,317 novel regulatory elements. Finally, we show that despite these large datasets and modern machine learning algorithms, predicting endogenous promoter activity from primary sequence is still challenging.
