## Supplementary Table 1 for "Genome-wide Functional Characterization of Escherichia coli Promoters and Sequence Elements Encoding Their Regulation"

### Sheet: Consensus100Essential
Gene	Gene.Left	Gene.Right	Strand	Promoter.found	Upstream.Operon	TSS	TSS_position	TSS_strength	total_promoter_region	minimal_promoter_region	total_region_activity	Minimal_region_activity
ribA	1336593	1337184	-	Y	NA	TSS_5291_regulondb	5291	1.2819	1337163_1337254_-	NA	111.13	NA
hemL	173601	174882	-	Y	NA	TSS_714_regulondb, TSS_716_regulondb, TSS_718_storz_wanner	NA	NA	174923_175099_-	174949_175099_-	214.77	1.02232
murB	4170079	4171108	+	Y	NA	TSS_16296_storz_regulondb	16296	1.09145	4169977_4170170_+	4170007_4170157_+	229.15	1.12344
murI	4163450	4164308	+	Y	btuB-murI	TSS_16250_storz	16250	1.12893	4161317_4161527_+	4161367_4161477_+	269.52	1.05999
dfp	3810753	3811974	+	Y	NA	TSS_14775_storz	14775	1.01766	3810605_3810836_+	3810686_3810836_+	287.95	1.00695
hisS	2637322	2638597	-	Y	NA	TSS_9922_storz_wanner	9922	1.76295	2638624_2638835_-	2638685_2638794_-	288.25	1.10715
der	2633905	2635378	-	Y	hisS-yfgM-bamB-der	TSS_9922_storz_wanner	9922	1.76295	2638624_2638835_-	2638685_2638794_-	288.25	1.10715
parE	3171525	3173418	-	Y	NA	TSS_12015_storz_regulondb	12015	1.32561	3173540_3173780_-	3173610_3173740_-	291.45	1.07518
ispB	3331731	3332703	+	Y	NA	TSS_12684_storz	12684	1.21973	3331517_3331773_+	3331617_3331677_+	331.71	1.05607
psd	4387414	4388383	-	Y	rsgA-psd	TSS_17149_storz, TSS_17151_regulondb	NA	NA	4389383_4389657_-	4389453_4389533_-	334.77	1.01296
eno	2904664	2905963	-	Y	NA	TSS_10955_regulondb	10955	1.43968	2906774_2907010_-	2906784_2906934_-	337.38	1.13445
nadE	1820481	1821309	+	Y	NA	NA	NA	NA	1820292_1820536_+	1820352_1820502_+	338.26	1.0175
lpxB	203347	204496	+	Y	fabZ-lpxAB	TSS_870_regulondb, TSS_871_regulondb	NA	NA	201930_202203_+	202053_202080_+	347.99	1.02236
mukF	973541	974864	+	Y	smtA-mukF	NA	NA	NA	972570_972848_+	972630_972720_+	368.8	1.07651
glmU	3911852	3913223	-	Y	NA	TSS_15154_regulondb	15154	1.12106	3913210_3913476_-	3913310_3913460_-	370.43	1.0736
pth	1257151	1257736	-	Y	NA	TSS_4878_wanner	4878	1.11084	1257594_1257898_-	1257674_1257744_-	381.84	1.04124
prmC	1265316	1266150	+	Y	hemA-prfA	TSS_4901_storz_regulondb	4901	2.65405	1262801_1263044_+	1262861_1262951_+	399.25	1.27533
hemA	1262936	1264193	+	Y	NA	TSS_4901_storz_regulondb	4901	2.65405	1262801_1263044_+	1262861_1262951_+	399.25	1.27533
asd	3571797	3572901	-	Y	NA	NA	NA	NA	3572950_3573163_-	3573013_3573163_-	457.21	1.27893
ispD	2869801	2870512	-	Y	ftsB-ispD	TSS_10816_storz_wanner_regulondb	10816	1.63522	2870765_2871062_-	2870895_2870915_-	464.78	1.2828
ispF	2869322	2869802	-	Y	ftsB-ispDF	TSS_10816_storz_wanner_regulondb	10816	1.63522	2870765_2871062_-	2870895_2870915_-	464.78	1.2828
csrA	2816982	2817168	-	Y	NA	TSS_10652_wanner	10652	1.09835	2817204_2817500_-	2817350_2817444_-	466.32	1.44241
gmk	3819450	3820074	+	Y	NA	TSS_14810_regulondb	14810	2.06257	3819207_3819513_+	3819357_3819407_+	468.28	1.36314
hemG	4032630	4033176	+	Y	pepQ-yigZ-trkH-hemG	TSS_15699_storz_regulondb	15699	1.22939	4028919_4029282_+	4029132_4029169_+	499.75	1.12472
hemB	387976	388951	-	Y	NA	NA	NA	NA	388772_389127_-	388902_388922_-	509.96	1.06106
lptA	3341402	3341959	+	Y	yrbG-kdsDC-lptC	TSS_12717_storz_regulondb	12717	1.35501	3338007_3338361_+	3338207_3338227_+	522.3	1.07393
lptA	3341402	3341959	+	Y	yrbG-kdsDC-lptC	TSS_12717_storz_regulondb	12717	1.49573	3338007_3338361_+	3338207_3338227_+	522.3	1.07393
folE	2241005	2241674	-	Y	NA	TSS_8519_storz, TSS_8522_wanner	NA	NA	2241733_2242015_-	2241865_2241923_-	525.08	1.21994
metG	2192321	2194355	+	Y	NA	TSS_8359_storz_regulondb	8359	2.0496	2192141_2192413_+	2192251_2192291_+	525.39	1.27497
msbA	965843	967592	+	Y	NA	TSS_3758_regulondb, TSS_3759_regulondb	NA	NA	965549_965944_+	965779_965819_+	536.64	1.19685
lpxK	967588	968575	+	Y	msbA-lpxK	TSS_3758_regulondb, TSS_3759_regulondb	NA	NA	965549_965944_+	965779_965819_+	536.64	1.19685
plsB	4252065	4254489	-	Y	NA	TSS_16658_storz_regulondb	16658	1.17592	4254416_4254815_-	4254606_4254716_-, 4254665_4254815_-	563.17	NA
dnaB	4262336	4263752	+	Y	NA	TSS_16696_wanner_regulondb	16696	1.39703	4262058_4262490_+	4262288_4262308_+	564.68	1.25907
coaD	3807847	3808327	+	Y	waaA-coaD	TSS_14751_wanner	14751	2.66063	3806381_3806685_+	3806481_3806531_+	572.52	1.51252
secA	108278	110984	+	Y	secMA	TSS_454_storz_regulondb	454	1.5455	107449_107776_+	107626_107679_+	590.33	1.2743
ftsH	3323022	3324957	-	Y	NA	TSS_12635_storz_regulondb	12635	0.530811	3324890_3325201_-	3325051_3325090_-	606.1	1.649
ftsH	3323022	3324957	-	Y	NA	TSS_12635_storz_regulondb	12635	2.28486	3324890_3325201_-	3325051_3325090_-	606.1	1.649
mreC	3396896	3398000	-	Y	mreBC	TSS_13008_regulondb, TSS_13009_storz, TSS_13011_storz_wanner	NA	NA	3399027_3399480_-	3399067_3399177_-, 3399307_3399357_-	612.95	NA
metK	3084727	3085882	+	Y	NA	TSS_1658_storz, TSS_11659_regulondb	NA	NA	3084307_3084693_+	3084543_3084587_+	616.96	2.04596
ribE	433870	434341	+	Y	NA	TSS_1725_regulondb	1725	2.22836	433615_433980_+	433805_433835_+	620.75	1.57488
gyrB	3875727	3878142	-	Y	dnaAN-recF-gyrB	TSS_15041_regulondb, TSS_15043_wanner	NA	NA	3881771_3882130_-	3881951_3881921_-	625.69	1.482
dnaA	3880348	3881752	-	Y	NA	TSS_15041_regulondb, TSS_15043_wanner	NA	NA	3881771_3882130_-	3881951_3881921_-	625.69	1.482
dxr	193520	194717	+	Y	frr-dxr	TSS_805_storz_regulondb	805	1.79359	192461_192867_+	192571_192611_+	627.03	1.228
ssb	4272147	4272684	+	Y	NA	TSS_16733_regulondb	16733	2.49388	4271911_4272295_+	4272061_4272081_+	671.35	1.19423
lptG	4485341	4468423	+	Y	lptFG	TSS_17536_storz, TSS_17538_storz, TSS_17540_regulondb	NA	NA	4483814_4484299_+	4484230_4484267_-	701.24	1.10686
lptF	4484241	4485341	+	Y	NA	TSS_17536_storz, TSS_17538_storz, TSS_17540_regulondb	NA	NA	4483814_4484299_+	4484230_4484267_-	701.24	1.10686
gyrA	2334814	2337442	-	Y	NA	TSS_8855_wanner_regulondb	8855	3.37162	2337248_2337637_-	2337388_2337408_-	730.5	1.61609
rimN	3428865	3429437	-	Y	smg-yrdD-rimN	NA	NA	NA	3430469_3430857_-	3430629_3430679_-	737.2	1.11451
acpS	2698639	2699020	-	Y	rnc-era-recO-pdxJ-acpS	TSS_10163_regulondb, TSS_10164_regulondb, TSS_10166_storz	NA	NA	2702142_2702486_-	2702336_2702337_-	739.63	1.71581
prs	1260151	1261098	-	Y	NA	TSS_4891_storz_wanner	4891	4.33494	1261249_1261640_-	1261449_1261499_-	754.56	2.47986
dnaX	491315	493247	+	Y	NA	TSS_1964_storz	1964	3.15762	491037_491442_+	491237_491277_+	756.95	1.46937
fldA	710157	710688	-	Y	NA	TSS_2753_storz_wanner_regulondb	2753	2.47328	710555_710966_-	710735_710775_-	782.11	1.30241
leuS	671423	674006	-	Y	NA	TSS_2590_regulondb	2590	1.52729	673888_674333_-	674108_674148_-	856.05	1.15405
nadD	669153	669795	-	Y	leuS-lptE-holA-nadD	TSS_2590_regulondb	2590	1.52729	673888_674333_-	674108_674148_-	856.05	1.15405
ispG	2638707	2639826	-	Y	rodZ-ispG	TSS_9932_regulondb, TSS_9934_storz	NA	NA	2640783_2641271_-	2641083_2641023_-	893.12	1.22474
hemD	3987110	3987851	-	Y	hemCD	TSS_15504_regulondb	15504	1.12893	3988720_3989177_-	3989027_3989080_-	899	1.04083
ribF	21406	22348	+	Y	NA	TSS_130_storz_regulondb	130	1.51936	21277_21915_+	21347_21427_+	911.12	1.1733
adk	496398	497043	+	Y	NA	TSS_1980_storz_regulondb	1980	2.5387	496200_496561_+	496320_496360_+	935.53	1.71469
accA	208620	209580	+	Y	NA	TSS_895_storz_regulondb, TSS_896_regulondb	NA	NA	208050_208516_+	208090_208240_+, 208310_208330_+	964.25	NA
dxs	437538	439401	-	Y	xseB-ispA-dxs	TSS_1748_storz_regulondb, TSS_1750_storz_wanner	NA	NA	440352_440861_-	440582_440502_-	997.07	1.27057
serS	938650	939943	+	Y	NA	TSS_3606_storz_regulondb, TSS_3607_regulondb	NA	NA	938331_938735_+	938541_938581_+	1057.15	1.47874
suhB	2661463	2662267	+	Y	NA	TSS_10030_regulondb	10030	10.1566	2661209_2661459_+	2661309_2661439_+	1170.82	5.13227
mrdB	664423	665536	-	Y	ybeB-rlmH-mrdAB	TSS_2562_wanner	2562	1.25798	668218_668682_-	668508_668448_-	1193.14	1.70679
mrdA	665538	667440	-	Y	ydeB-rlmH-mrdA	TSS_2562_wanner, TSS_2563_storz, TSS_2564_storz	NA	NA	668218_668682_-	668508_668448_-	1193.14	1.70679
lexA	4255137	4255746	+	Y	NA	TSS_16662_storz, TSS_16663_regulondb	NA	NA	4254855_4255272_+	4255055_4255105_+	1336.03	1.68156
ligA	2526182	2528198	-	Y	zipA-ligA	TSS_9537_storz	9537	2.29195	2529223_2529599_-	2529449_2529523_-	1336.36	1.93413
pgk	3069480	3070644	-	Y	epd-pgk	TSS_11610_wanner	11610	4.20036	3071572_3072201_-	3071652_3071802_-	1353.99	1.00365
ftsZ	105304	106456	+	Y	mraZ-rsmH-ftsLI-murEF-mraY-murD-ftsW-murGC-ddlB-ftsQAZ	TSS_385_regulondb, TSS_383_regulondb	NA	NA	89077_89780_+	89317_89357_+, 89547_89587_+	1495.91	NA
ftsQ	103154	103985	+	Y	mraZ-rsmH-ftsLI-murEF-mraY-murD-ftsW-murGC-ddlB-ftsQ	TSS_385_regulondb, TSS_383_regulondb	NA	NA	89077_89780_+	89317_89357_+, 89547_89587_+	1495.91	NA
murC	100764	102240	+	Y	mraZ-rsmH-ftsLI-murEF-mraY-murD-ftsW-murGC	TSS_383_regulondb, TSS_385_regulondb	NA	NA	89077_89780_+	89317_89357_+, 89547_89587_+	1495.91	NA
murE	93165	94653	+	Y	mraZ-rsmH-ftsLI-murE	TSS_385_regulondb, TSS_383_regulondb	NA	NA	89077_89780_+	89317_89357_+, 89547_89587_+	1495.91	NA
ftsI	91412	93179	+	Y	mraZ-rsmH-ftsLI	TSS_383_regulondb, TSS_385_regulondb	NA	NA	89077_89780_+	89317_89357_+, 89547_89587_+	1495.91	NA
rpoH	3597951	3598806	-	Y	NA	TSS_13952_regulondb, TSS_13953_storz_regulondb	NA	NA	3598776_3599211_-	3598836_3598956_-, 3599061_3599146_-	1555.54	NA
trmD	2742593	2743361	-	Y	rpsP-rimM-trmD	TSS_10374_wanner	10374	11.0433	2744064_2744508_-	2744254_2744304_-	1575.25	6.27549
rpsR	4423861	4424089	+	Y	rpsF-priB-rpsR	TSS_17295_storz_regulondb	17295	13.0763	4422760_4423209_+	4423010_4423050_+	1708.75	6.06613
rnpA	3882515	3882875	+	Y	rpmH-rnpA	TSS_15044_storz, TSS_15045_regulondb, TSS_15046_storz, TSS_15047_regulondb	NA	NA	3881937_3882496_+	3882227_3882127_+	1915.59	3.73564
rplJ	4178018	4178516	+	Y	NA	TSS_16354_storz_regulondb	16354	12.7259	4177377_4177824_+	4177627_4177647_+	2159.93	5.44358
rpoB	4179267	4183296	+	Y	rplJL-rpoB	TSS_16354_storz_regulondb	16354	12.7259	4177377_4177824_+	4177627_4177647_+	2159.93	5.44358
rpoC	4183372	4187596	+	Y	rplJL-rpoBC	TSS_16354_storz_regulondb	16354	12.7259	4177377_4177824_+	4177627_4177647_+	2159.93	5.44358
pheT	1793580	1795968	-	Y	pheMST	TSS_6881_wanner_regulondb	6881	8.84387	1797144_1797523_-	1797304_1797344_-	2452.22	4.03392
rpsG	3471563	3472103	-	Y	rpsLG	TSS_13441_storz_wanner	13441	10.5942	3472460_3473072_-	347650_3472720_-, 3472850_3472890_-	2577.76	NA
gapA	1860794	1861790	+	Y	NA	TSS_7097_storz_regulondb	7097	4.48883	1860419_1860905_+	1860719_1860789_+	2583.28	2.93974
thrS	1798665	1800594	-	Y	NA	TSS_6907_regulondb, TSS_6908_wanner, TSS_6909_storz	NA	NA	1800572_1801688_-	1800822_1800742_-, 1800912_1801062_-, 1801052_1801202_-, 1801162_1801302_-	2859.52	NA
rplF	3443628	3444162	-	Y	rplNXE-rpsNH-rplF	TSS_13271_regulondb	13271	22.3563	3446109_3446624_-	3446379_3446259_-	3384.15	1.42985
rplO	3442126	3442561	-	Y	rplNXE-rpsNH-rplFR-rpsE-rpmD-rplO	TSS_13271_regulondb, TSS_13272_storz, TSS_13273_regulondb	NA	NA	3446109_3446624_-	3446379_3446259_-	3384.15	1.42985
rpsN	3444600	3444906	-	Y	rplNXE-rpsN	TSS_13271_regulondb, TSS_13272_storz, TSS_13273_regulondb	NA	NA	3446109_3446624_-	3446379_3446259_-	3384.15	1.42985
nusA	3314060	3315548	-	Y	metY-rimP-nusA	TSS_12591_storz_wanner, TSS_12593_storz, TSS_12595_wanner	NA	NA	3316117_3316589_-	3316439_3316307_-	3529.31	7.80826
infC	1798119	1798662	-	Y	NA	TSS_6890_regulondb, TSS_6891_storz	NA	NA	1798410_1799186_-	1798710_1798640_-	3551.98	5.05699
rpsD	3439076	3439697	-	Y	rpsMKD	TSS_13218_regulondb, TSS_13219_regulondb, TSS_13220_regulondb, TSS_13221_regulondb	NA	NA	3440425_3440807_-	3440605_3440645_-	3879.48	8.03402
rpoA	3438061	3439051	-	Y	rpsMKD-rpoA	TSS_13218_regulondb, TSS_13219_regulondb, TSS_13220_regulondb, TSS_13221_regulondb	NA	NA	3440425_3440807_-	3440605_3440645_-	3879.48	8.03402
rplD	3449702	3450308		Y	rpsJ-rplCD	TSS_13314_regulondb	13314	23.368	3451298_3451712_-	3451528_3451518_-	4787.34	17.2054
rplP	3446780	3447191	-	Y	rpsJ-rplCDWB-rpsS-rplV-rpsC-rplP	TSS_13314_regulondb	13314	23.368	3451298_3451712_-	3451528_3451518_-	4787.34	17.2054
rpsQ	3446335	3446590	-	Y	rpsJ-rplCDWB-rpsS-rplV-rpsC-rplP-rpmC-rpsQ	TSS_13314_regulondb	13314	23.368	3451298_3451712_-	3451528_3451518_-	4787.34	17.2054
rpsS	3448269	3448548	-	Y	rpsJ-rplCDWB-rpsS	TSS_13314_regulondb	13314	23.368	3451298_3451712_-	3451528_3451518_-	4787.34	17.2054
obgE	3328603	3329776	-	Y	rplU-rpmA-yhbE-obgE	TSS_12681_regulondb, TSS_12683_storz_wanner	NA	NA	3331281_3331761_-	3331461_3331501_-	5703.67	13.5296
rplU	3331161	3331473	-	Y	NA	TSS_12681_regulondb, TSS_12683_storz_wanner	NA	NA	3331281_3331761_-	3331461_3331501_-	5703.67	13.5296
fabB	2438406	2439627	-	Y	NA	TSS_9227_wanner	9227	11.5086	2439458_2439913_-	2439668_2439708_-	7211.34	8.53533
murG	99643	100711	+	Y	mraZ-rsmH-ftsLI-murEF-mraY-murD-ftsW-murG	TSS_385_regulondb, TSS_383_regulondb	NA	NA		89547_89587_+, 89317_89357_+	NA	NA
lolC	1174649	1175849	+	Y	NA	TSS_4544_regulondb, TSS_4545_regulondb	NA	NA		1174588_1174618_+	NA	1.33401
topA	1329071	1331669	+	Y	NA	TSS_5245_storz_regulondb, TSS_5247_regulondb, TSS_5249_regulondb, TSS_5250_regulondb, TSS_5251_wanner	NA	NA	1328557_1329157_+	1328927_1328837_+	NA	1.72838
yjeE	4393608	4394069	+	NA	NA	NA	NA	NA	NA	NA	NA	NA
ftsY	3600772	3602266	-	Y	NA	TSS_13965_storz	13965	1.04651	NA	NA	NA	NA
